# Emergent RNA-RNA interactions can promote stability in a nascent phototrophic endosymbiosis

**DOI:** 10.1101/2021.04.11.439338

**Authors:** Benjamin H. Jenkins, Finlay Maguire, Guy Leonard, Joshua D. Eaton, Steve West, Benjamin E. Housden, S. Milner David, Thomas A. Richards

## Abstract

Eukaryote-eukaryote endosymbiosis was responsible for the spread of chloroplast (plastid) organelles. Stability is required for the metabolic and genetic integration that drives the establishment of new organelles, yet the mechanisms which act to stabilise nascent endosymbioses – between two fundamentally selfish biological organisms – are unclear. Theory suggests that enforcement mechanisms, which punish misbehaviour, may act to stabilise such interactions by resolving conflict. However, how such mechanisms can emerge in a nascent endosymbiosis has yet to be explored. Here, we propose that endosymbiont-host RNA-RNA interactions, arising from digestion of the endosymbiont population, can result in a cost to host growth for breakdown of the endosymbiosis. Using the model nascent endosymbiosis, *Paramecium bursaria – Chlorella* spp., we demonstrate that this mechanism is dependent on the host RNA-interference (RNAi) system. We reveal through small RNA (sRNA) sequencing that endosymbiont-derived mRNA released upon endosymbiont digestion can be processed by the host RNAi system into 23-nt sRNA. We predict multiple regions of shared sequence identity between endosymbiont and host mRNA, and demonstrate through delivery of synthetic endosymbiont sRNA that exposure to these regions can knock-down expression of complementary host genes, resulting in a cost to host growth. This process of host gene knock-down in response to endosymbiont-derived RNA processing by host RNAi factors, which we term ‘RNAi-collisions’, represents a mechanism which can promote stability in a nascent eukaryote-eukaryote endosymbiosis. By imposing a cost for breakdown of the endosymbiosis, endosymbiont-host RNA-RNA interactions may drive maintenance of the symbiosis across fluctuating ecological conditions and symbiotic status.

**SIGNIFICANCE STATEMENT:** Stable endosymbiosis between eukaryotic microbes has driven the evolution of further cellular complexity. Yet the mechanisms which can act to stabilise a nascent eukaryote-eukaryote endosymbiosis are unclear. Using the model nascent endosymbiotic system, *Paramecium bursaria–Chlorella*, we demonstrate that endosymbiont-host RNA-RNA interactions can drive a cost to host growth upon endosymbiont digestion, punishing the host for misbehaviour. These RNA-RNA interactions are facilitated by the host RNA-interference system. For endosymbiont mRNA sharing a high-level of sequence identity with host transcripts, this process can result in host gene knock-down. We propose that these endosymbiont-host RNA-RNA interactions–‘RNAi collisions’–represent a viable enforcement mechanism to sanction the host for breakdown of the endosymbiosis, promoting the stability of a nascent endosymbiotic interaction.
