## Supplemental Tables 1, 3, 4 and 5 for "Emergent RNA-RNA interactions can promote stability in a nascent phototrophic endosymbiosis"

### Sheet: Description
Index	Name	Link	Details
1	Description	Go To Sheet	Sheet index
2	S1 - Construct list	Go To Sheet	Full list of mRNA-based constructs used for feeding-based RNAi experiments in this study
3	S3 - mRNA-interaction fragments	Go To Sheet	Putative endosymbiont derived mRNA-mRNA interaction fragments used to create the synthetic endosymbiont derived chimera in Figure 3
4	S4 - rRNA-interaction fragments	Go To Sheet	Putative endosymbiont derived SSU rRNA-rRNA interaction fragments used in Figure S9
5	S5 - qPCR primer list	Go To Sheet	Full list of primers and conditions used for qPCR experiments in this study

### Sheet: S1 - Construct list
Name	Gene	Size (nt)	Sequence1-3	Knock-out viability in yeast4
Pb_dcr1A	Dcr1	450	AAGCTTGTAAAACTTTGATAAACTTTAATCAATAATTGGTTATAAGTTTAAAAATTTAGAATTATTAATTTAAGCAGTTAGTCATATATCATTCCTTAATATAGTTGAGTCATATTAAATAAGAAAGACTAAAAATATAGTAGTGAATGATGATGGATATTCATTGCCTGTTGATAAGGAATTCACTAGCCTAAATAAGGAAAAATAAGATTAAGTCATCCAAAATATGAATGATAATAAAATAAGACCTGATTTATCATATGAGAGACTAGAATTTTTAGGTGATGCTGTGTTGGACTTTTTTGTTATAGATTGGTTAGTAACCAAATATCCAAATGATAATCCAGGAGATCTATCATTAAAGAAATAGTGTATTGTTTGCAATAAGGCGTTATCTCT…	-
Pb_dcr1B	Dcr1	450	AAGCTTATAACATGATAACTATGTTTAAATACAAAAGATAAAAGAAAATTGGGACCAATATTATGATGACATAGGCCTTATGTATAACGAATCGATGATAAAAATATTAGGAGATATTTTCGAATCAATAACAGGAGCAATTTATTTGGACTCTGGCTTAGATTTTGATTTGATGAAATAAATACTTAATAGACTGCTGCAACCATTTATGGAACACTTTTCCTCTCCATAGTAAGTTTTGAAGAATCCTTAACATAAATTATAAAAATATTATAAAGACAAATACAATATTATAATAGAAATAGTATTAGGTGCAGGTGAGCCTAGAAATGGAGAATTTTTATATAATTTGAGATGCAAAAGAACAAACAGGATCCTGCATTCAGATTATGGAATCAG…	-
Pb_pds1	Pds1	450	AAGCTTTACCCAACAAACGATCAAAATTCTGTTAAAGTCTTATATTCAAGTCCATTTGTGATCCAAGGATTGAGATAGAAATAGATATTTTTCATTAGATAAAAGATACAGAATTTCAAATAGCTAGTGACATTTTACTATATGACCGAATAAAAGGATTTCTTCAAGGAATTCAAAGCCAGTTTCAGAGGGATCAGATTATTTTTCCATAAAAACTAATCAATATTCAAGAAATATCATCCTGATCAAATAGAAATGCTAGAACCTATAGTGTAGATTCAACTGAAATACTACAAAAAGTTTGTTTATGAATAGATTGGAAACCTAACTTTTGTGAATTCTATAAATATATTGAATGAGAATGAACATCATGTATGTCAAACGATAGTGCTAAGTACT…	-
Pb_piwiA1	PiwiA1	450	AAGCTTAGAGTAATCATCATGAATGCCGAATAAATCCGGCAAGGCCAATACATCATTATAGAATTGAAATGACACTATCAAGTCCAGAACTTGTTTAAGCATAACTTAAAGAACTTAGGCCTAGGCTATTGGAGCTACTTAACTAGTATTACAGCTTGAACCAAAATATATATTCACCAACATTATTGAAGGAAAGAAAGGAAGTGTTGAATATTCTCCCTATTGAAGGAAATGTCGAATAGGCAAACACCATTGAATTAGTGCATTAAGGCTAGGTCTCAGACATCAAGGAGAAGAGTATGGTGATTAGCAGATTAGTGAAATAAGTTTTGAGATGCCAATATAGTATGACTTCAGTCGGAAATAAGGGATAGAAACTTTTTTGGCCAAACAGGGCAT…	-
Pb_piwiC1	PiwiC1	450	AAGCTTTACAGTATTCTCATCAGCCCAGAGATACCCAACGATGCAAGAGAGCTCAGATAGCTGTTACTAAAGAATGCTACTTAAGCTATAAGGGATTCTGGGCTCAAAGGGTTCAAGTTCTCAGGGTAAAACCTGTGGTCTTATCAACTTAAAAAAGAGCCTATTTCTGTTTAGACAAAAGATGACAACAATAAGAAGTACACGATAGTACTAAGCATGGTTAAGGAGGTTAACCACTAGAATGCTTCTTTCAATGATGTCAAGGATACAAATCCTCTTCAACAATCAGTTAATGTAGGGATCAAAGATGTATTGAAGAATCTAGAACTCAATCCAATAGATAAGAGTGGTAAATACTTTTGTAAGTCTCATCTTACTAAGAATCATTTGCCTAATGAA…	-
Pb_Rdr1	Rdr1/2	450	CTGCAGTTTGTGTAAAAAATATAAATTCAGAAGTAGAATGTATTTCAGGAAATGTATGTGTTGTGAGAAATCCTTGTCTTCATCCTGGAGATGTGCGAGTGGTAAGAGCTATCTCAGAATAAGAAATTAGATAAAGGTTTGATAAAAATCCATATGCAGAATTTTACAATTGTATTGTCTTTCCTAGAAAAGGAAAAAGCTTGCCTTGTCAATCAGCAGGTGGTGATTTGGATGGAGATCTGTATTATGTTGCATGGGATGAAAGAATAGTACCACATTTATCAGATGTTTATCCTCCTATGAATTATTAGGCTCCAGCTCCAAATGCTTTGTAACGTGTTGATGCAATATATGGCAATTAAGAGGATTACTTTTAAGAATAAAAAATGAAAGAATTTC…	-
Pb_Rdr2	Rdr2	450	AAGCTTAATCCATATGAAGAATTTACAAACTGCATTGTATTCCCATAAGATGGGCCATCTATACCTCCTTAGATTGCCGGAGGGGATTTAGACGGAGACATTTATTTTGTTTCTTGGAATTAAAAATTGATACCGCCAAAAATTGAAGACCCAATGAAATATGATTAACCAGTTGGTAAATAAAGGGATGTTAAATTTAAAGAGAGAAATGAGATGTTTCATGCAAATGATCAAGAAAATTTCTTTCCAATCGATAAGATGGTAGATTTTTTGTTTAACTACATAAATTCTGATGTGCTTGGCAAAATTGATAATTCACATCTTGCCATTGCAGATAAGTCTCCAAAGATGGCAAATGATGAGACATGCTTAATATTGAGTGAATTACATTCTAAGGCA…	-
scramble	-	450	AAGCTTGTACGGGGGGACGCGATCCCCTTAGCCGGCGCAGATTTTTGTCGCTCACATGACTGCCGCGAACGACGGTTCCCGTAATGGACCAACCACCAGGCCGGATGCTCGAGGCTGACATTTGAGCGCCACGCGCCAAATGTAAATCGGGCAAGCCCGGAGTTCCCCAGGGACAGAGTCTACGAGATAGGGCCGTGGCCTAAGCTGGGGGTTAACGTCCTTGCGACGGCAAAGTGGACGGACACCGTCAGGGATGGAATTCCCGCTTATATGGGGCCCCGAGGTGACAGGCTTAAACCGCAGTACTGTTGGGGCGATCAGCGCCTTTTGGTATGGTACGGTATGAGCTAGAGCTACCAAAAGGGTCTGGGCGGCGCACGATTGAGGGCTAGAGCCTTA…	-
chimera	-	450	AAGCTTCGGGCCATCGCGATTTCATCAAGAACATGATTTCCGGTGCCGCCCTCAAGGACCTGGTCAAGAAGCACTCTGAATTCATCTCCTACCCCACGGTTGTGACGGTGCCCGCCTACTTCAATGATTCGCAGCGGCAGGTCGGCGGCGGCGACGACGCCTTCAACACCTTCTTCTCCGAGACCGAGAACAGCAGCTACTTCGTTGAGTGGATCCCCAACAACGTCAAGTACCGAGCCATCACAAATGCATATTATCGCGGAGCTGTTGGCGCGCTCGAGAATGTGAAGGCCAAGATCCAGGATAAGGAGGGCATCCCGCCGGACGGGGAGGTGGAGGAGGTGGAGGAGGTGCTGCCCAACGGCATGGCGCAAACAGGATCTTGGGCTTGTCTTGATG…	-
nonsense	-	460	AAGCTTCGGGCCATCGCCGGTGCCGCCCTCAAGGACCTGCTCCTACCCCACGGTTGTCGGCAGGCGGCGGCCTCCGAGACCGAGAACAGCAGCCAACGTCAAGTACCGAGCCATCTGTTGGCGCGCTCGAGAATGTGGGGCATCCCGCCGGACGGGGAGGCCCAACGGCATGGCGCAAACAGTTCAATCTGAGGCTGGAGCGCTGAGGGACGGGCCATCGCCGGTGCCGCCCTCAAGGACCTGCTCCTACCCCACGGTTGTGCGGCAGGTCGCGGCCTCCGAGACCGAGAACAGCAGCCAACGTCAAGTACCGAGCCATCTGTTGGCGCGCTCGAGAATGTGGGGCATCCCGCCGGACGGGGAGGCCCAACGGCATGGCGCAAACAGTTCAATCTGAGG…	-
Pb_C01	EF-1α	450	AAGCTTCTACTTTTTTTAAGTACTCTCCCAATTCAACAATTATTTCCATATATCTTTCATAGGACCAATTAACTGATTTATCATCCATTTTGTTGATACAGCAGATTAGTTGCTTGACTCCAAGAGTGTAGGCCAAGAGTACATGCTCTCTGGTTTATCCCTATTGAGATATACCAGCCTCAAATTCACCGATTGGTGCTGCAATCATTAAAATTGCACAATCTGCTTATGATGTTCCAGTAATCATATTCTTGATGAAATCTCTATGGCCTGGTGCATCAATCACTGTGCAATTATATTTATTTGTTTCAAATTTCCATAATGAAATATCAATTGTCATTCCTCTTTCTCTTTCAGCTTTTAAGTTATCAAGAACCCAAGCATACTTGAATGAACCTT…	viable
Pb_C02	HSP90	450	AAGCTTATTTGTAGAATTAAGCATACTCGTCTTTAGTGATGTCTTCTGGCTTCTTCATCCAAAGGGGCTTGTTCTTGTTGACTTATTCGAATTCAGTGCTGACCTCCTTAATCTTCTTCTTCTTCTTGTCCTTCTTGTCATCCTTCTCTTCTTAGACTTCACCTTCCTCATTCTTTGGCTTCTCCTCTTCCTCATCATCAGAGACTTCCTTCTCTGTGGTCTTCTCAACTTACAATTCGATGGTGAATCCAATGAATTCGGAGTGCTTCTTGACTAAGTCCTTGACTCTCTTCTCTTCTAAGAATTCCAAGTTGTCTTATTTCAAGGTCAAGATGACCTAAGTACCTCTCTTCAATTAGTATGGGTTTTCAGTGTCCTCAACAACTGTGAATGTACCTC…	viable
Pb_C03	HSP70	450	AAGCTTTGCTTTAACTTCGAATATTCCTTCATCGATAGTCAAAAGAGAGACATCGAATGTTCCACCTCCCAAATCGAATATCAAGACATTTCTCTCTCCTTGCTTCTTATTGTCCAATCCATAAGCAATAGATGCTGCTGTGGGTTCATTAATGATTCTCAGAACATTAATTCCAGCTATTTGACCAGCGTCCTTAGTGGCTTGTCTTTGTGAATCATTGAAGTAGGCTGGCACTGTGATAACAGCATTCTTAATTGTCCTTCCAACATATGCTTCTGCAATTTCCTTCATCTTTGTGAGGACCATCGAGGAAATTTCCTCCGGATGGAATCTTTTGGTCTCTCCCTTGTGCTTGACTACTATCAGAGGTTTGTCTTCTGGTCCTGCCTCTACCTTGAA…	viable
Pb_C04	α -tubulin	450	AAGCTTGACGTGTGCTCTTCCGATCCTTAAAAACACTTTTGAAAAATGAGAGAAGTTATATCAATACATGTAGGACAAGGAGGTATCCAAGTAGGTAACGCTTGCTGGGAATTATTCTGCCTTGAGCACGGAATTCAACCTGATGGATAAATGCCCTCAGACAAGACTATCGGAGGTGGTGACGATGCCTTCAACACCTTCTTCTCAGAGACAGGAGCAGGAAAACACGTCCCTAGATCAGTTTTCTTAGATCTTGAGCCCACCGTCATCGATGAAGTTAGAACTGGAACTTACAGATAATTATTCCACCCTGAATAATTAATCTCAGGAAAGGAGGATGCTGCCAACAACTTCGCCAGAGGTCACTACACCATCGGAAAGGAAATCGTCGATCTTTGC…	lethal
Pb_C05	tub-β	450	AAGCTTCGCACCACTCACATCAAGAGGATCATAATAATACAGAGCCCTCACAGTCCCAGAACTCACTTAATAAATGTTTGATGCCAAGAATATGATGTGTGCTGCTGATCCAAGACACGGAAGATATTTGACTGCCTCAGCTCTCTTCAGAGGAAGAATGTCAACCAAAGAAGTCGACGAATAAATGCTCAATGTCTAAAACAAGAACTCTTCTTACTTTGTTGAGTGGATCCCCAACAACATCAAGTCATCCATCTGTGATATCCCACCAAAGGGACTTAAGATGGCCGTTACATTTGTTGGAAACTCAACTGCCATCTAAGAGATGTTCAAGAGAGTTGCTGAATAATTCACTGCTATGTTTAGAAGAAAGGCTTTCCTCCATTGGTACACTGGTGA…	lethal
Pb_C06	Rab family GTPase YPT31	450	AAGCTTATTCTGGAGTTGGTAAAAGCAACCTACTCTAAAGGTTTACCAAGAATGATTTCAGTCTTGAATCAAGACCAACAATAGGTGTTGAATTCGCAACTAAAACACTTAAAGTTGTTAATAAATCAATAAAATGTTAAATATGGGATACTGCTGGACAAGAACGTTATAGAGCAATAACAAATGCATATTATCGAGGAGCAGTAGGTGCATTAGTTTGCTATGATGTAACTAGAAGACAAACATATGAAGCTACAGAGAAATGGTTAGGTGAGTTGAAGGAGCATGCAGATAGCAACATAGTCATAATGATGGTTGGAAATAAAATCGATAAATCAGATTAAAAGGTTGTAAGGACTGATGAAGCATCTCAATTTTGCGAATAAAATAAAATAGCAT…	viable
Pb_C07	polyubiquitin	450	AAGCTTCATCTTGTCGTCGTTCATCGCCTTGCCTGCGAAGATTAGCCGCTGCTGCACGGGAGGAATTCCCTCCTTCTCCTCCACACGCTCCTTGATCCGCTGCACGGTGTCGGTGGGCTCGATGTCGATCTCGATTTCCTTGCCAGTCAGGGTCTTTACCTTGATCATCATGCCGCCGCGCAGGCGCAGCACCAGGTGCAGGGTGGACTCCTTCTGGATGTTGTAGTCCGCCAGCGTGCGGCCGTCCTCCAGCTGCTTGCCCGCGAAGATCAGGCGCTGCTGGTCAGGGGGGATGCCCTCCTTGTCCTGGATCTTGGCCTTCACATTCTCGATGGTGTCCGAAGACTCCACCTCGAGGGTGATGGTCTTGCCCGTGAGGGTCTTGACGAAGATCTGCAT…	viable
Pb_C08	hypothetical protein	450	AAGCTTAAATTCTTTGACAGTGAAGAAATATTTGAATGGGATTCGGTCGATCACTATTATGCTCCAATCTTTTACATTTGGGTTGGATTTGATCCATTCTCAAAAGGCTGGATTGGACAAGTTGACTTTGTTAGCTTTAATATTGGGTAAGGTGCTTATAGAACAAATAAAGATTTCAATAGTGATAATGAAAATGATGCATTTGGATTTGCAAGAATGAAAAGAAAAGTTAATGGATTTTAATTATTTGAAGCACCTCCTCCCCCTCCTCCACCAGCACCACCTTAACCAGTTGCACCTCCATTTAATCCTCCAAATATTGATTAGAAACCTTTCAATCCTACAAAATCAACTTAAGATGAACCAATATTTGATAGATCATCAGGAGAAAATTAGAAT…	n/a
Pb_C09	dynein heavy chain	381	AAGCTTGTCGCAAATGAGATATTATCTAGAAAAAGAAGTTATGGTTAGAATGTTGCATACACAACGAGTATATGGATATGAGTATCTTGGAAATCAGTCAAGATTAGTTATAACTCCATTAACAGACAGATGTTACAGAACTTTAATGGCATCCCTTCATATGAATTTAGGAGGAGCACCTGAAGGACCAGCTGGTACTGGAAAAACTGAGACCACAAAGGATTTAGCTAAGGCTGTAGCTAAGCATTGTGTGGTCTTTAATTGTAGTGACCAGTTAGATTACTAAGCTATGGGTAAATTCTTCAAAGGATTAGTCAGTTGTGGATCTTGGGCTTGTTTTGATGAGTTTAATAGAATCGAATTAGAAGTCTTATCTGTAATAGCATACTGCAG	viable
Pb_C10	hypothetical protein	450	AAGCTTAATAGCTGGAAGAACAATAAAAATTGCTGGAGGCTAACTTATTAAAATCATAAACAGCACAATCTGAATAATAGAAGGCTGCACCTATACCACCACCTCCTCCTCCTCCTGTAAATATCCCACCACCTTAAATTAATCCTCCCCCTCCACCACCATAAATGAAAGCACCAGCTCCTCCTCCCCCTCCACCTCCGCCACCTACAAATGCTCCGCCACCAAATTAGGCACCTCCTCCTCCCCCTCCACCTTTAAGTTCTCAAACTGCCCCAAAGCCACCAGGGCCACCTCCTCCGATGAATGGAGCACCAAAACCACCACCACCACCAGGAGCTCCTATTGGAGTCTCTCCTCCACCACCACCTCCAGGTGGAGCTCCAAGACCTCCAGGATCTA…	n/a
1 Colours denote restriction site addition for L4440 insertion: HindII - red, PstI - blue, XbaI - gold
2 Sequences underlined in bold indicate ~23-nt mRNA-mRNA interaction fragment.
3 Sequence underlined in bold purple represents a sRNA identified interaction where 23-nt sRNA mapped to both host and endosymbiotic algal transcript with 100%/100% identity
4 Saccharomyces cerevisiae S288C, from 'Cotton, J. A. & McInerney, J. O. Eukaryotic genes of archaebacterial origin are more important than the more numerous eubacterial genes, irrespective of function. PNAS, 107, 17252–17255 (2010)'

### Sheet: S3 - mRNA-interaction fragments
Sequence1	Size (nt)	Putative gene annotation (BLASTn)
cgggccatcgcGATTTCATCAAGAACATGATTtccggtgccgccc	45	Chlorella variabilis elongation factor-1 alpha-like protein
tcaaggacctgGTCAAGAAGCACTCtGAATTCATctcctacccca	45	Chlorella variabilis heat shock protein 90
cggttgtgacgGTGCCcGCCTACTTCAATGATTCgcagcggcagg	45	Chlorella variabilis heat shock protein 70
tcggcggcggcGACGAcGCCTTCAACACCTTCTTctccgagaccg	45	Chlorella variabilis alpha-tubulin
agaacagcagcTACTTcGTTGAGTGGATCCCCAAcaacgtcaagt	45	Chlorella variabilis tubulin beta chain
accgagccatcACAAATGCATATTATCGcGGAGCtgttggcgcgc	45	Chlorella variabilis ras-related protein RABA1c-like
tcgagaatgtgAAGGCCAAGATCCAgGATAAGGAgggcatcccgc	45	Chlorella variabilis ubiquitin C-like protein
cggacggggagGTGGAGGAGGtGGAGGAGGTGCTgcccaacggca	45	Chlorella variabilis hypothetical protein
tggcgcaaacaGGATCTTGGGCTTGTcTTGATGAgttcaatnnnn	45	Chlorella variabilis dynein axonemal heavy chain 3-like
ctgaggctggaGGTGGCGGAGGaGGAGGGGGAGGgcgctgaggga	45	Chlorella variabilis hypothetical protein
1 Capitals denote 21-23 nt sequence identity between regions of endosymbiont and host transcripts, indicating putative mRNA-mRNA interactions.

### Sheet: S4 - rRNA-interaction fragments
Name	Sequence1	Size (nt)	P. tetraurelia BLAST ID	P. bursaria BLAST ID	Endosymbiont BLAST ID2
1a	aagcatttgccaaggatgttttcattaatcaagaacgaaagttAggggAtcAaagacgatcagataccgtc	71	1	1	0.96
1b	aagcatttgccaaggatgttttcattaatcaagaacgaaagttGggggCtcGaagacgatcagataccgtc	71	0.96	0.96	1
2	ggggggagtatggtcgcaaggctgaaacttaaaggaattgacggaagggcaccaccaggagtggagcctgcggcttaatttgactcaacacggggaaacttaccaggtc	109	1	1	1
3a	gctctttcttgattctatgggtggtggtgcatggccgttcttagttggtggagTgatttgtctggttaattccg	74	1	1	0.99
3b	gctctttcttgattctatgggtggtggtgcatggccgttcttagttggtggagCgatttgtctggttaattccg	74	0.99	0.99	1
1 Capitals denote SNPs between host and endosymbiont transcripts.
2 Endosymbiont identity discerned using NCBI BLASTn restricted to Chlorella sp. F36-ZK genes.

### Sheet: S5 - qPCR primer list
Name	Gene1	Sequence	Amplicon size (nt)
C01_F1	EF-1α	CCT ATT TCA GGG TGG TTT GG	116
C01_R1		GTT GGT CTC TAT GGT GGT GTG
C02_F1	HSP90	TGT TCA AGG GTA AGT CTT CTG AG	81
C02_R1		TGG ACG ACT GTG ATG AAC TCA
C05_F1	Tub-β	CCA TTT GGT TTC TGC TGC CA	115
C05_R1		GTG GAG TCT TGG GAA GGG AA
Actin_F1	Actin	GCA CGA GAA CTT TGG AAT TGC	118
Actin_R1		TGC TCT TCC TGC TCT CCA AT
pDM005_RT_F	-	ACTTCAATGATTCGCAGCGG	85
pDM005_RT_R		AAGTAGCTGCTGTTCTCGGT
