## Supplemental Table 2 for "Emergent RNA-RNA interactions can promote stability in a nascent phototrophic endosymbiosis"

### Sheet: collisions_total
k	db	query	mismatch_proportion	num_query_kmers_with_collision	num_distinct_query_kmers	num_all_query_kmers	num_distinct_db_kmers	num_db_locs_with_collision	num_all_db_kmers	num_collisions	num_distinct_collisions	jaccard_all	jaccard_distinct	query_kmer_hit_%	query_distinct_kmer_hit_%	db_kmer_hit_%	db_distinct_kmer_hit_%
k21	Host Yad1g1N	E. coli	0.05	4389	4007458	4059833	29369847	15884	194233665	28828	4649	0.014538	0.0139286	0.108108	0.116009	0.00817778	0.0158292	0.0139286
k22	Host Yad1g1N	E. coli	0.05	1274	4003495	4055170	29369847	4569	194134174	8389	1312	0.00423282	0.00393128	0.0314167	0.0327714	0.00235353	0.00445005	0.00393128
k23	Host Yad1g1N	E. coli	0.05	376	3999475	4050507	29369847	1422	194034683	2560	383	0.00129237	0.00114776	0.00928279	0.00957626	0.000732859	0.00129442	0.00114776
k21	Host Yad1g1N	Endosymbiont Yad1g1N	0.05	161438	4589801	36306004	29482809	149576	194233665	4717235	39049	2.04617	0.114605	0.444659	0.850778	0.0770083	0.132956	0.114605
k22	Host Yad1g1N	Endosymbiont Yad1g1N	0.05	148462	4582729	36266029	29482809	142384	194134174	4591525	36727	1.99285	0.107813	0.409369	0.801422	0.0733431	0.124571	0.107813
k23	Host Yad1g1N	Endosymbiont Yad1g1N	0.05	143478	4575325	36226054	29482809	139449	194034683	4531112	35703	1.96782	0.10483	0.396063	0.780338	0.0718681	0.120665	0.10483
k21	Host Yad1g1N	K. pneumoniae	0.05	3231	4825948	4885198	29588585	12453	194233665	28721	3301	0.014424	0.00959188	0.0661386	0.0684011	0.00641135	0.0112394	0.00959188
k22	Host Yad1g1N	K. pneumoniae	0.05	1049	4821107	4879419	29588585	4013	194134174	10719	999	0.00538606	0.00290325	0.0214985	0.0207214	0.00206713	0.00338842	0.00290325
k23	Host Yad1g1N	K. pneumoniae	0.05	367	4816079	4873640	29588585	1295	194034683	4931	305	0.00247903	0.000886508	0.00753031	0.00633295	0.000667406	0.0010308	0.000886508
												num_collisions /	num_distinct_collisions /		num_distinct_collisions /		num_distinct_collisions /
												(num_query_kmers +	(num_distinct_query_kmers +		num_distinct_query_kmers		num_distinct_db_kmers
												num_db_kmers)	num_distinct_db_kmers)		x 100		x 100
												x 100	x 100

### Sheet: collisions_lethal
k	db	query	mismatch_proportion	num_query_kmers_with_collision	num_distinct_query_kmers	num_all_query_kmers	num_distinct_db_kmers	num_db_locs_with_collision	num_all_db_kmers	num_collisions	num_distinct_collisions	jaccard_all	jaccard_distinct	query_kmer_hit_%	query_distinct_kmer_hit_%	db_kmer_hit_%	db_distinct_kmer_hit_%
k21	Host Yad1g1N	E. coli	0.05	32	112675	112693	2819236	168	9980579	168	32	0.00166448	0.00109144	0.0283957	0.0284003	0.00168327	0.00113506
k22	Host Yad1g1N	E. coli	0.05	14	112607	112623	2827637	84	9976470	84	14	0.000832582	0.000476151	0.0124309	0.0124326	0.000841981	0.000495113
k23	Host Yad1g1N	E. coli	0.05	6	112539	112553	2835724	26	9972361	26	6	0.000257811	0.00020351	0.00533082	0.00533149	0.000260721	0.000211586
k21	Host Yad1g1N	Endosymbiont Yad1g1N	0.05	18846	384837	470158	2819236	19169	9980579	90497	4846	0.865939	0.151245	4.00844	1.25923	0.192063	0.171891
k22	Host Yad1g1N	Endosymbiont Yad1g1N	0.05	18802	384459	469605	2827637	19007	9976470	90004	4801	0.861606	0.149466	4.00379	1.24877	0.190518	0.169788
k23	Host Yad1g1N	Endosymbiont Yad1g1N	0.05	18772	384064	469052	2835724	18907	9972361	89687	4776	0.858955	0.148333	4.00211	1.24354	0.189594	0.168423
k21	Host Yad1g1N	K. pneumoniae	0.05	13	118209	118340	2819236	16	9980579	16	13	0.000158433	0.000442561	0.0109853	0.0109975	0.000160311	0.000461118
k22	Host Yad1g1N	K. pneumoniae	0.05	9	118145	118263	2827637	11	9976470	11	9	0.000108968	0.000305522	0.00761016	0.00761776	0.000110259	0.000318287
k23	Host Yad1g1N	K. pneumoniae	0.05	5	118080	118186	2835724	6	9972361	6	5	5.94616e-05	0.000169273	0.00423062	0.00423442	6.02e-05	0.000176322
												num_collisions /	num_distinct_collisions /		num_distinct_collisions /		num_distinct_collisions /
												(num_all_query_kmers +	(num_distinct_query_kmers +		num_distinct_query_kmers		num_distinct_db_kmers
												num_all_db_kmers)	num_distinct_db_kmers)		x 100		x 100
												x 100	x 100

### Sheet: yeast_lethal_nonlethal
k	query	database	mismatch_proportion	num_distinct_query_kmers	num_distinct_db_kmers	num_distinct_collisions	%_of_distinct_query_kmers_with_a_collision
k21	Endosymbiont Yad1g1N	yeast_non_lethal_orfs	0.05	4204964	6957665	6784	0.161333
k22	Endosymbiont Yad1g1N	yeast_non_lethal_orfs	0.05	4198270	6955422	4459	0.10621
k23	Endosymbiont Yad1g1N	yeast_non_lethal_orfs	0.05	4191261	6952943	3133	0.0747508
k21	Host Yad1g1N	yeast_non_lethal_orfs	0.05	26550611	6957665	61283	0.230816
k22	Host Yad1g1N	yeast_non_lethal_orfs	0.05	26655172	6955422	24599	0.092286
k23	Host Yad1g1N	yeast_non_lethal_orfs	0.05	26752861	6952943	11443	0.042773
k21	Endosymbiont Yad1g1N	yeast_lethal_orfs	0.05	384837	1490248	1670	0.43395
k22	Endosymbiont Yad1g1N	yeast_lethal_orfs	0.05	384459	1489441	1089	0.283255
k23	Endosymbiont Yad1g1N	yeast_lethal_orfs	0.05	384064	1488612	766	0.199446
k21	Host Yad1g1N	yeast_lethal_orfs	0.05	2819236	1490248	13476	0.478002
k22	Host Yad1g1N	yeast_lethal_orfs	0.05	2827637	1489441	5342	0.188921
k23	Host Yad1g1N	yeast_lethal_orfs	0.05	2835724	1488612	2459	0.0867151
k21	Endosymbiont Yadg1g1N	yeast_total_orfs	0.05	4589801	8447913	8454	0.184191						x 100
k22	Endosymbiont Yadg1g1N	yeast_total_orfs	0.05	4582729	8444863	5548	0.121063
k23	Endosymbiont Yadg1g1N	yeast_total_orfs	0.05	4575325	8441555	3899	0.085218
k21	Host Yad1g1N	yeast_total_orfs	0.05	29369847	8447913	74759	0.254543
k22	Host Yad1g1N	yeast_total_orfs	0.05	29482809	8444863	29941	0.101554
k23	Host Yad1g1N	yeast_total_orfs	0.05	29588585	8441555	13902	0.0469843

### Sheet: %_total_%_lethal_ratio
k	db	query	subset	distinct_host_kmers	distinct_endo_or_food_kmers	distinct_collisions	%_collisions_to_host	%_collisions_to_endo_or_food
k21	Host Yad1g1N	E. coli	total	29369847	4007458	4649	0.0158292	0.116009
k22	Host Yad1g1N	E. coli	total	29482809	4003495	1312	0.00445005	0.0327714
k23	Host Yad1g1N	E. coli	total	29588585	3999475	383	0.00129442	0.00957626
k21	Host Yad1g1N	Endosymbiont Yad1g1N	total	29369847	4589801	39049	0.132956	0.850778
k22	Host Yad1g1N	Endosymbiont Yad1g1N	total	29482809	4582729	36727	0.124571	0.801422
k23	Host Yad1g1N	Endosymbiont Yad1g1N	total	29588585	4575325	35703	0.120665	0.780338
k21	Host Yad1g1N	K. pneumoniae	total	29369847	4825948	3301	0.0112394	0.0684011
k22	Host Yad1g1N	K. pneumoniae	total	29482809	4821107	999	0.00338842	0.0207214
k23	Host Yad1g1N	K. pneumoniae	total	29588585	4816079	305	0.0010308	0.00633295
k21	Host Yad1g1N	E. coli	lethal	2819236	112675	32	0.00113506	0.0284003
k22	Host Yad1g1N	E. coli	lethal	2827637	112607	14	0.000495113	0.0124326
k23	Host Yad1g1N	E. coli	lethal	2835724	112539	6	0.000211586	0.00533149
k21	Host Yad1g1N	Endosymbiont Yad1g1N	lethal	2819236	384837	4846	0.171891	1.25923
k22	Host Yad1g1N	Endosymbiont Yad1g1N	lethal	2827637	384459	4801	0.169788	1.24877
k23	Host Yad1g1N	Endosymbiont Yad1g1N	lethal	2835724	384064	4776	0.168423	1.24354
k21	Host Yad1g1N	K. pneumoniae	lethal	2819236	118209	13	0.000461118	0.0109975
k22	Host Yad1g1N	K. pneumoniae	lethal	2827637	118145	9	0.000318287	0.00761776
k23	Host Yad1g1N	K. pneumoniae	lethal	2835724	118080	5	0.000176322	0.00423442
% total : % lethal ratio of endo or food 23mer collisions with host dataset
	E. coli	Endosymbiont Yad1g1N	K. pneumoniae
k21_%_total	0.116009	0.850778	0.0684011
k21_%_lethal	0.0284003	1.25923	0.0109975
ratio 1:	0.244812	1.4801	0.160779
k22_%_total	0.0327714	0.801422	0.0207214
k22_%_lethal	0.0124326	1.24877	0.00761776
ratio 1:	0.379374	1.55819	0.367628
k23_%_total	0.00957626	0.780338	0.00633295
k23_%_lethal	0.00533149	1.24354	0.00423442
ratio 1:	0.55674	1.59359	0.668632
% total : % lethal ratio of host 23mer collisions with endo or food dataset
	E. coli	Endosymbiont Yad1g1N	K. pneumoniae
k21_%_total	0.0158292	0.132956	0.0112394
k21_%_lethal	0.00113506	0.171891	0.000461118
ratio 1:	0.0717069	1.29284	0.0410268
k22_%_total	0.00445005	0.124571	0.00338842
k22_%_lethal	0.000495113	0.169788	0.000318287
ratio 1:	0.11126	1.36299	0.0939339
k23_total	0.00129442	0.120665	0.0010308
k23_lethal	0.000211586	0.168423	0.000176322
ratio 1:	0.16346	1.39579	0.171053
k	db	query	subset	distinct_yeast_kmers	distinct_endo_or_host_kmers	distinct_collisions	%_collisions_to_endo_or_host
k21	Yeast	Endosymbiont Yad1g1N	total	8944496	4589801	8454	0.184191
k22	Yeast	Endosymbiont Yad1g1N	total	8937783	4582729	5548	0.121063
k23	Yeast	Endosymbiont Yad1g1N	total	8931070	4575325	3899	0.085218
k21	Yeast	Host Yad1g1N	total	8944496	29369847	74759	0.254543
k22	Yeast	Host Yad1g1N	total	8937783	29482809	29941	0.101554
k23	Yeast	Host Yad1g1N	total	8931070	29588585	13902	0.0469843
k21	Yeast	Endosymbiont Yad1g1N	lethal	8944496	384837	1670	0.43395
k22	Yeast	Endosymbiont Yad1g1N	lethal	8937783	384459	1089	0.283255
k23	Yeast	Endosymbiont Yad1g1N	lethal	8931070	384064	766	0.199446
k21	Yeast	Host Yad1g1N	lethal	8944496	2819236	13476	0.478002
k22	Yeast	Host Yad1g1N	lethal	8937783	2827637	5342	0.188921
k23	Yeast	Host Yad1g1N	lethal	8931070	2835724	2459	0.0867151
% total : % lethal ratio of endo or host 23mer collisions with yeast dataset
	Host Yad1g1N	Endosymbiont Yad1g1N
k21_%_total	0.254543	0.184191
k21_%_lethal	0.478002	0.43395
ratio 1:	1.87788	2.35598
k22_%_total	0.101554	0.121063
k22_%_lethal	0.188921	0.283255
ratio 1:	1.8603	2.33973
k23_%_total	0.0469843	0.085218
k23_%_lethal	0.0867151	0.199446
ratio 1:	1.84562	2.34042

### Sheet: rRNA_collisions
k	db	query	mismatch_proportion	num_query_kmers_with_collision	num_distinct_query_kmers	num_all_query_kmers	num_distinct_db_kmers	num_db_locs_with_collision	num_all_db_kmers	num_collisions	num_distinct_collisions	jaccard_all	jaccard_distinct	query_kmer_hit_%	query_distinct_kmer_hit_%	db_kmer_hit_%	db_distinct_kmer_hit_%
k21	Host 186b	E. coli	0.05	11	4854	4854	5926	11	5926	11	11	0.102041	0.102041	0.226617	0.226617	0.185623	0.185623
k22	Host 186b	E. coli	0.05	8	4853	4853	5925	8	5925	8	8	0.0742253	0.0742253	0.164846	0.164846	0.135021	0.135021
k23	Host 186b	E. coli	0.05	6	4852	4852	5924	6	5924	6	6	0.0556793	0.0556793	0.12366	0.12366	0.101283	0.101283
k21	Host 186b	K. pneumoniae	0.05	11	4843	4843	5926	11	5926	11	11	0.102145	0.102145	0.227132	0.227132	0.185623	0.185623
k22	Host 186b	K. pneumoniae	0.05	8	4842	4842	5925	8	5925	8	8	0.0743011	0.0743011	0.165221	0.165221	0.135021	0.135021
k23	Host 186b	K. pneumoniae	0.05	6	4841	4841	5924	6	5924	6	6	0.0557362	0.0557362	0.123941	0.123941	0.101283	0.101283
k21	Host 186b	M. conductrix	0.05	1295	6413	6413	5926	1295	5926	1295	1295	10.4952	10.4952	20.1934	20.1934	21.8529	21.8529
k22	Host 186b	M. conductrix	0.05	1240	6412	6412	5925	1240	5925	1240	1240	10.0511	10.0511	19.3387	19.3387	20.9283	20.9283
k23	Host 186b	M. conductrix	0.05	1189	6411	6411	5924	1189	5924	1189	1189	9.63924	9.63924	18.5462	18.5462	20.0709	20.0709
k21	Host Yad1g1N	E. coli	0.05	11	4854	4854	5823	11	5823	11	11	0.103025	0.103025	0.226617	0.226617	0.188906	0.188906
k22	Host Yad1g1N	E. coli	0.05	8	4853	4853	5822	8	5822	8	8	0.0749415	0.0749415	0.164846	0.164846	0.13741	0.13741
k23	Host Yad1g1N	E. coli	0.05	6	4852	4852	5821	6	5821	6	6	0.0562166	0.0562166	0.12366	0.12366	0.103075	0.103075
k21	Host Yad1g1N	K. pneumoniae	0.05	11	4843	4843	5823	11	5823	11	11	0.103131	0.103131	0.227132	0.227132	0.188906	0.188906
k22	Host Yad1g1N	K. pneumoniae	0.05	8	4842	4842	5822	8	5822	8	8	0.0750188	0.0750188	0.165221	0.165221	0.13741	0.13741
k23	Host Yad1g1N	K. pneumoniae	0.05	6	4841	4841	5821	6	5821	6	6	0.0562746	0.0562746	0.123941	0.123941	0.103075	0.103075
k21	Host Yad1g1N	M. conductrix	0.05	1456	6413	6413	5823	1456	5823	1456	1456	11.8993	11.8993	22.7039	22.7039	25.0043	25.0043
k22	Host Yad1g1N	M. conductrix	0.05	1402	6412	6412	5822	1402	5822	1402	1402	11.4599	11.4599	21.8653	21.8653	24.0811	24.0811
k23	Host Yad1g1N	M. conductrix	0.05	1351	6411	6411	5821	1351	5821	1351	1351	11.0448	11.0448	21.0732	21.0732	23.2091	23.2091
												num_collisions /	num_distinct_collisions /		num_distinct_collisions /		num_distinct_collisions /
												(num_all_query_kmers +	(num_distinct_query_kmers +		num_distinct_query_kmers		num_distinct_db_kmers
												num_all_db_kmers)	num_distinct_db_kmers)		x 100		x 100
												x 100	x 100
